# Spatiotemporal landscape of SARS-CoV-2 pulmonary infection reveals *Slamf9*^+^*Spp1*^+^ macrophages promoting viral clearance and inflammation resolution

**DOI:** 10.1101/2022.05.03.490381

**Authors:** Boyi Cong, Xuan Dong, Zongheng Yang, Pin Yu, Yangyang Chai, Jiaqi Liu, Meihan Zhang, Yupeng Zang, Jingmin Kang, Yu Feng, Yi Liu, Weimin Feng, Wei Deng, Fengdi Li, Qinyi Yu, Yan Gu, Zhiqing Li, Shuxun Liu, Xun Xu, Nanshan Zhong, Xianwen Ren, Chuan Qin, Longqi Liu, Jian Wang, Xuetao Cao

## Abstract

While SARS-CoV-2 pathogenesis has been intensively investigated, the host mechanisms of viral clearance and inflammation resolution are still elusive because of the ethical limitation of human studies based on COVID-19 convalescents. Here we infected Syrian hamsters by authentic SARS-CoV-2 and built an ideal model to simulate the natural recovery process of SARS-CoV-2 infection from severe pneumonia^1,2^. We developed and applied a spatial transcriptomic sequencing technique with subcellular resolution and tissue-scale extensibility, *i.e.*, Stereo-seq^3^, together with single-cell RNA sequencing (scRNA-seq), to the entire lung lobes of 45 hamsters and obtained an elaborate map of the pulmonary spatiotemporal changes from acute infection, severe pneumonia to the late viral clearance and inflammation resolution. While SARS-CoV-2 infection caused massive damages to the hamster lungs, including naïve T cell infection and deaths related to lymphopenia, we identified a group of monocyte-derived proliferating *Slamf9*^+^*Spp1*^+^ macrophages, which were SARS-CoV-2 infection-inducible and cell death-resistant, recruiting neutrophils to clear viruses together. After viral clearance, the *Slamf9*^+^*Spp1*^+^ macrophages differentiated into *Trem2*^+^ and *Fbp1*^+^ macrophages, both responsible for inflammation resolution and replenishment of alveolar macrophages. The existence of this specific macrophage subpopulation and its descendants were validated by RNAscope in hamsters, immunofluorescence in hACE2 mice, and public human autopsy scRNA-seq data of COVID-19 patients. The spatiotemporal landscape of SARS-CoV-2 infection in hamster lungs and the identification of *Slamf9*^+^*Spp1*^+^ macrophages that is pivotal to viral clearance and inflammation resolution are important to better understand the critical molecular and cellular players of COVID-19 host defense and also develop potential interventions of COVID-19 immunopathology.
