## Supplementary Table 5 for "Spatiotemporal landscape of SARS-CoV-2 pulmonary infection reveals *Slamf9*^+^*Spp1*^+^ macrophages promoting viral clearance and inflammation resolution"

### Sheet: total_cell_num
Supplementary Table 5. Total and virus-positive cell number.
Number of total cells detected in scRNA-seq.
cluster_num	cluster_name	Ctrl	2d-HD	5d-HD	7d-HD	14d-HD	2d-LD	5d-LD	7d-LD	14d-LD
1	Epi_ATI	225	608	66	55	116	1190	135	11	176
2	Epi_ATII	233	169	85	132	126	192	104	122	221
3	Epi_Ciliated	127	115	24	27	79	98	56	29	137
4	Epi_Club	90	68	13	10	104	78	18	11	120
5	Endo_CA	422	1311	240	62	308	1547	175	44	557
6	Endo_LEC	106	212	29	20	35	318	45	12	30
7	Endo_VEC	1663	1537	588	326	397	2836	745	163	613
8	Fib_AF	661	1022	231	136	360	1840	422	110	294
9	Fib-Col13a1	294	171	90	6	133	259	138	2	151
10	Fib_Mesothelial	25	8	2	3	12	19	14	13	8
11	Fib_Myofibroblast	338	599	263	74	376	997	266	44	372
12	Fib_Pericyte	38	38	22	2	31	78	52	NA	24
13	Fib_SMC	70	111	42	30	38	249	63	22	57
14	AM-Trem2	1	1	NA	1	1643	24	1	1	914
15	AM-Fbp1	49	82	18	8	6753	61	29	NA	9376
16	AM-Cd36	3173	7491	253	36	2107	5480	596	NA	1450
17	AM-Gbp1	2	75	396	179	11	159	390	167	15
18	AM-Mcm6	109	305	21	1	4	489	28	NA	6
19	AM-Cd36-Mki67	70	693	48	21	6	1102	68	19	4
20	AM-Fbp1-Mki67	15	66	5	4	648	76	5	2	731
21	IM-F13a1	86	128	25	8	304	166	45	9	158
22	Mac-Cd38	1	NA	2330	1608	1	1	2882	3013	6
23	Mac-Tppp3	4	NA	4792	1215	2	2	5195	1085	13
24	Mono_ISGlo	3126	NA	6	1	1126	NA	33	2	1342
25	Mac-Lilra2-Irf7hi	1	548	906	643	8	857	1632	574	9
26	Mac-Lilra2-Irf7lo	1090	18	7	1	907	11	31	NA	1205
27	Mac-Slamf9-Spp1	NA	2	441	4735	4	13	718	4907	5
28	Mac-Slamf9-Spp1-Mki67	NA	27	158	475	2	25	310	459	1
29	Mac-S100a9	NA	1	231	1710	7	9	373	1110	4
30	cDC1-Clec9a	85	2	61	89	71	6	69	106	32
31	cDC2-Cd38	NA	2	71	166	5	1	131	320	4
32	cDC2-Il1rl1	190	15	9	5	227	8	17	4	156
33	cDC2-Lilra5	NA	11	104	585	3	15	157	741	2
34	cDC2-Mllt3	40	NA	NA	1	57	2	1	2	45
35	mDC-Il4i1-Ccl22	2	17	2	NA	116	9	2	NA	97
36	mDC-Il4i1-Ido1	1	6	18	82	19	3	14	137	11
37	Megakaryocyte	17	1	110	39	9	2	185	13	3
38	acNeu_lo	5912	1043	80	477	2170	689	177	557	3189
39	acNeu_med	910	2186	4	35	460	3165	18	57	562
40	acNeu_hi	443	3642	45	86	496	1295	69	54	746
41	acNeu-Il23a	15	437	6	9	288	152	7	3	181
42	acNeu-Isg12-Cst7	NA	66	894	3120	2	125	1026	3992	4
43	maNeu-Cst7	47	22	3387	757	25	11	1949	548	54
44	maNeu-Mmp9hi	197	6	941	3267	42	3	1622	4206	50
45	maNeu-Mmp9lo	219	51	709	2747	66	9	1087	2572	128
46	immNeu-Mmp8lo	1	NA	1553	288	1	NA	1073	290	NA
47	immNeu-Mmp8hi	3	NA	3245	1221	11	NA	2824	1392	4
48	immNeu-Mki67	NA	NA	1691	446	2	NA	1369	468	NA
49	preNeu	7	NA	1874	101	22	NA	1367	106	12
50	preNeu-Mki67	2	NA	1521	229	NA	NA	1456	265	1
51	Neu-Vcan	15	3	499	39	4	21	642	14	7
52	Neu-Vcan-Mki67	54	19	1885	204	76	27	1558	269	53
53	ILC2	184	235	75	59	179	254	93	42	141
54	CD4_T-Aars1	4	NA	1	1	796	NA	NA	2	977
55	CD4_T-Ccr4	496	121	22	15	1367	109	39	14	1364
56	CD4_T-Tnfrsf4	NA	1	226	876	14	2	155	1172	17
57	CD4_T_ISG	2	64	204	312	11	96	209	257	12
58	CD4_T-Znf683	9	6	1	6	1097	10	2	4	771
59	Naïve_T	1472	1046	304	341	426	1181	296	168	773
60	CD8_T-Cx3cr1	5	3	NA	4	143	3	NA	1	244
61	CD8_T-Gzmc	NA	NA	115	924	7	NA	89	1487	4
62	CD8_T-Ppt1	2	NA	1	1	238	NA	NA	1	221
63	CD8_T-Mki67	24	21	169	390	47	26	177	474	43
64	CD8_T-Prc1-Mki67	50	1	374	584	54	11	299	796	71
65	NKT/NK-Gzmc	9	44	177	939	30	41	221	1442	30
66	NKT/NK-Klrc1	1174	548	106	85	1443	397	137	94	2025
67	NKT/NK-Ncr3	21	5	4	6	378	12	4	9	406
68	NKT/NK-Mki67	42	121	119	288	9	170	205	312	10
69	B_Activated	3094	7	1	NA	84	3	7	NA	52
70	B_Activated-Cd24	321	7	NA	NA	214	6	6	NA	198
71	B_Activated-Chl1	78	NA	NA	NA	4	9	NA	NA	NA
72	B_Activated-Jun	344	NA	NA	NA	7	1	NA	NA	3
73	B_ISG	25	123	13	28	2	120	33	21	9
74	B1-b	412	3	NA	NA	92	2	6	1	63
75	B_Plasma_cell	49	5	1	5	143	4	6	4	94
76	Erythrocyte	97	51	67	274	251	73	91	114	1191
		28093	25347	32021	30660	26856	26249	33464	34462	32059

### Sheet: Roe_value
Supplementary Table 5. Total and virus-positive cell number.
Temporal enrichment of different cell subpopulations.
cluster_num	cluster_name	Ctrl	2d-HD	5d-HD	7d-HD	14d-HD
1	Epi_ATI	1.0702	3.20523	0.275417	0.239703	0.577164
2	Epi_ATII	1.59172	1.27959	0.509441	0.82625	0.900408
3	Epi_Ciliated	1.73752	1.74379	0.288071	0.338466	1.1306
4	Epi_Club	1.60718	1.34587	0.203671	0.163625	1.94273
5	Endo_CA	0.91666	3.15624	0.457373	0.1234	0.699847
6	Endo_LEC	1.34199	2.97474	0.322109	0.232005	0.463518
7	Endo_VEC	1.87624	1.92194	0.582017	0.337007	0.468536
8	Fib_AF	1.39589	2.39207	0.427983	0.263158	0.795262
9	Fib-Col13a1	2.15604	1.38988	0.579048	0.0403168	1.02027
10	Fib_Mesothelial	2.54471	0.902526	0.178604	0.279798	1.27772
11	Fib_Myofibroblast	1.04256	2.04778	0.71171	0.209142	1.21319
12	Fib_Pericyte	1.47632	1.63626	0.749864	0.0711955	1.25984
13	Fib_SMC	1.22426	2.15164	0.644448	0.480753	0.695209
14	AM-Trem2	0.00309199	0.00342697	0	0.00283311	5.31414
15	AM-Fbp1	0.0360899	0.0669384	0.0116312	0.00539891	5.20288
16	AM-Cd36	1.2365	3.23546	0.0864985	0.0128544	0.858907
17	AM-Gbp1	0.0153527	0.638098	2.66694	1.25902	0.0883291
18	AM-Mcm6	1.26079	3.91009	0.213107	0.0105984	0.0483985
19	AM-Cd36-Mki67	0.42513	4.66475	0.255758	0.116861	0.0381182
20	AM-Fbp1-Mki67	0.103443	0.504461	0.0302514	0.0252754	4.67459
21	IM-F13a1	0.794356	1.31038	0.202591	0.0677068	2.93729
22	Mac-Cd38	0.00129173	0	2.64053	1.9032	0.00135123
23	Mac-Tppp3	0.00338561	0	3.55842	0.942278	0.00177078
24	Mono_ISGlo	3.73551	0	0.00629035	0.00109493	1.40752
25	Mac-Lilra2-Irf7hi	0.00241663	1.46778	1.92088	1.42379	0.0202235
26	Mac-Lilra2-Irf7lo	2.7422	0.0501899	0.0154502	0.00230514	2.38691
27	Mac-Slamf9-Spp1	0	0.00217707	0.37999	4.26105	0.00410949
28	Mac-Slamf9-Spp1-Mki67	0	0.230062	1.06569	3.34603	0.0160841
29	Mac-S100a9	0	0.00289419	0.529214	4.09146	0.019121
30	cDC1-Clec9a	1.40455	0.0366285	0.884322	1.34751	1.22725
31	cDC2-Cd38	0	0.0462359	1.29927	3.17258	0.109095
32	cDC2-Il1rl1	2.16814	0.189713	0.0901029	0.0522792	2.70967
33	cDC2-Lilra5	0	0.0882627	0.660555	3.88056	0.0227191
34	cDC2-Mllt3	2.07731	0	0	0.0475848	3.09652
35	mDC-Il4i1-Ccl22	0.0742981	0.699952	0.065184	0	4.50778
36	mDC-Il4i1-Ido1	0.0403922	0.268609	0.637872	3.03485	0.802801
37	Megakaryocyte	0.491591	0.0320499	2.79069	1.03335	0.272242
38	acNeu_lo	3.10769	0.607657	0.036894	0.229746	1.19322
39	acNeu_med	1.28828	3.42997	0.00496812	0.0454008	0.681214
40	acNeu_hi	0.478483	4.35988	0.0426421	0.0851113	0.560404
41	acNeu-Il23a	0.101114	3.26493	0.0354842	0.0555891	2.03082
42	acNeu-Isg12-Cst7	0	0.0912033	0.977903	3.56431	0.00260845
43	maNeu-Cst7	0.0564423	0.029282	3.5685	0.832969	0.0314054
44	maNeu-Mmp9hi	0.225155	0.00760043	0.943557	3.42129	0.0502136
45	maNeu-Mmp9lo	0.29393	0.075865	0.834851	3.37819	0.0926617
46	immNeu-Mmp8lo	0.00276149	0	3.76251	0.728721	0.00288868
47	immNeu-Mmp8hi	0.00340809	0	3.23421	1.27096	0.0130719
48	immNeu-Mki67	0	0	3.52991	0.97234	0.00497788
49	preNeu	0.0177774	0	4.17545	0.235027	0.0584453
50	preNeu-Mki67	0.00580984	0	3.87638	0.60953	0
51	Neu-Vcan	0.136324	0.0302185	3.97872	0.324766	0.0380274
52	Neu-Vcan-Mki67	0.122801	0.0478887	3.76082	0.425074	0.180792
53	ILC2	1.27931	1.81091	0.45749	0.375868	1.30187
54	CD4_T-Aars1	0.0253836	0	0.00556746	0.0058146	5.28401
55	CD4_T-Ccr4	1.24906	0.337721	0.0486058	0.0346114	3.60103
56	CD4_T-Tnfrsf4	0	0.00504994	0.903413	3.65717	0.0667267
57	CD4_T_ISG	0.017165	0.608786	1.53605	2.45354	0.0987559
58	CD4_T-Znf683	0.0409337	0.0302455	0.00399026	0.0250043	5.21917
59	Naïve_T	2.08738	1.64398	0.378209	0.443073	0.631918
60	CD8_T-Cx3cr1	0.164175	0.109177	0	0.120343	4.91167
61	CD8_T-Gzmc	0	0	0.490905	4.1194	0.035628
62	CD8_T-Ppt1	0.0420613	0	0.0184508	0.0192699	5.23584
63	CD8_T-Mki67	0.187628	0.181961	1.15914	2.79369	0.384363
64	CD8_T-Prc1-Mki67	0.239389	0.00530648	1.57098	2.56197	0.270449
65	NKT/NK-Gzmc	0.0382025	0.207001	0.659152	3.65208	0.133207
66	NKT/NK-Klrc1	1.78039	0.921082	0.141031	0.118111	2.28912
67	NKT/NK-Ncr3	0.258159	0.0681254	0.0431411	0.0675842	4.8609
68	NKT/NK-Mki67	0.369181	1.17882	0.917698	2.31957	0.082754
69	B_Activated	4.94245	0.0123934	0.00140148	0	0.140365
70	B_Activated-Cd24	3.01421	0.0728515	0	0	2.10203
71	B_Activated-Chl1	4.84115	0	0	0	0.259699
72	B_Activated-Jun	4.98792	0	0	0	0.106173
73	B_ISG	0.666154	3.63255	0.303907	0.683626	0.055747
74	B1-b	4.13578	0.0333774	0	0	0.966061
75	B_Plasma_cell	1.22848	0.138936	0.0219956	0.11486	3.75029
76	Erythrocyte	0.667126	0.388757	0.404273	1.72668	1.80579

### Sheet: virus_pos_cell_num
Supplementary Table 5. Total and virus-positive cell number.
Number of SARS-CoV-2 RNA-positive cells.
cluster_num	cluster_name	Ctrl	2d-HD	5d-HD	7d-HD	14d-HD	2d-LD	5d-LD	7d-LD	14d-LD
1	Epi_ATI	0	138	21	2	0	219	25	2	0
2	Epi_ATII	0	46	15	5	0	26	15	3	0
3	Epi_Ciliated	0	41	4	3	0	24	12	1	0
4	Epi_Club	0	24	2	0	0	21	1	0	0
5	Endo_CA	0	340	37	0	0	227	9	1	0
6	Endo_LEC	0	46	2	0	0	55	3	0	0
7	Endo_VEC	0	480	87	20	0	536	68	18	1
8	Fib_AF	0	298	34	4	0	421	64	5	1
9	Fib-Col13a1	0	41	8	0	0	47	9	1	0
10	Fib_Mesothelial	0	2	1	0	0	4	3	1	0
11	Fib_Myofibroblast	0	139	17	2	0	115	9	2	0
12	Fib_Pericyte	0	7	0	0	0	7	1	0	0
13	Fib_SMC	0	24	8	0	0	47	5	1	0
14	AM-Trem2	0	1	0	0	0	17	1	0	3
15	AM-Fbp1	0	15	1	0	0	21	3	0	12
16	AM-Cd36	0	3741	69	0	0	2032	75	0	1
17	AM-Gbp1	0	53	247	26	0	70	188	40	0
18	AM-Mcm6	0	203	6	0	0	226	4	0	0
19	AM-Cd36-Mki67	0	462	30	2	0	477	14	7	0
20	AM-Fbp1-Mki67	0	10	1	0	0	14	0	0	2
21	IM-F13a1	0	57	14	0	0	59	10	3	0
22	Mac-Cd38	0	0	1032	183	0	0	1295	347	0
23	Mac-Tppp3	0	0	583	37	0	0	504	29	0
24	Mono_ISGlo	0	0	0	0	0	0	1	0	3
25	Mac-Lilra2-Irf7hi	0	214	122	25	0	180	186	26	0
26	Mac-Lilra2-Irf7lo	0	1	1	0	0	1	0	0	2
27	Mac-Slamf9-Spp1	0	2	388	1647	0	10	571	1445	0
28	Mac-Slamf9-Spp1-Mki67	0	16	84	108	0	10	191	108	0
29	Mac-S100a9	0	0	58	98	0	1	71	93	0
30	cDC1-Clec9a	0	0	8	4	0	2	10	8	0
31	cDC2-Cd38	0	2	15	9	0	0	36	26	0
32	cDC2-Il1rl1	0	3	1	0	0	4	2	0	0
33	cDC2-Lilra5	0	4	10	8	0	4	14	14	0
34	cDC2-Mllt3	0	0	0	0	0	0	0	0	0
35	mDC-Il4i1-Ccl22	0	8	1	0	0	2	0	0	1
36	mDC-Il4i1-Ido1	0	0	4	7	0	0	6	11	0
37	Megakaryocyte	0	0	19	3	0	0	7	1	0
38	acNeu_lo	0	167	7	11	0	89	20	10	0
39	acNeu_med	0	359	0	0	0	474	5	0	0
40	acNeu_hi	0	1204	5	6	0	319	13	2	0
41	acNeu-Il23a	0	86	1	0	0	25	1	1	0
42	acNeu-Isg12-Cst7	0	19	309	370	0	67	377	544	0
43	maNeu-Cst7	0	4	362	20	0	2	118	20	0
44	maNeu-Mmp9hi	0	0	54	60	0	0	66	58	0
45	maNeu-Mmp9lo	0	3	59	56	0	2	96	52	0
46	immNeu-Mmp8lo	0	0	157	13	0	0	117	7	0
47	immNeu-Mmp8hi	0	0	259	32	0	0	173	40	0
48	immNeu-Mki67	0	0	205	20	0	0	157	15	0
49	preNeu	0	0	260	7	0	0	178	7	0
50	preNeu-Mki67	0	0	225	11	0	0	210	12	0
51	Neu-Vcan	0	0	34	1	0	4	35	0	0
52	Neu-Vcan-Mki67	0	9	270	9	0	8	167	8	0
53	ILC2	0	59	2	0	0	36	2	1	0
54	CD4_T-Aars1	0	0	0	0	0	0	0	0	0
55	CD4_T-Ccr4	0	35	1	2	0	20	1	0	1
56	CD4_T-Tnfrsf4	0	0	19	13	0	0	21	23	0
57	CD4_T_ISG	0	15	13	5	0	16	19	1	0
58	CD4_T-Znf683	0	0	0	0	0	0	0	0	1
59	Naïve_T	0	251	18	4	0	158	11	4	0
60	CD8_T-Cx3cr1	0	2	0	0	0	0	0	0	0
61	CD8_T-Gzmc	0	0	6	21	0	0	7	25	0
62	CD8_T-Ppt1	0	0	0	0	0	0	0	0	0
63	CD8_T-Mki67	0	8	13	18	0	9	13	15	0
64	CD8_T-Prc1-Mki67	0	0	42	29	0	5	51	27	0
65	NKT/NK-Gzmc	0	12	17	26	0	5	16	44	0
66	NKT/NK-Klrc1	0	148	9	2	0	63	6	3	0
67	NKT/NK-Ncr3	0	1	0	0	0	3	0	0	1
68	NKT/NK-Mki67	0	49	9	14	0	45	34	15	0
69	B_Activated	0	0	0	0	0	0	0	0	0
70	B_Activated-Cd24	0	4	0	0	0	0	0	0	0
71	B_Activated-Chl1	0	0	0	0	0	0	0	0	0
72	B_Activated-Jun	0	0	0	0	0	0	0	0	0
73	B_ISG	0	34	0	0	0	22	3	0	0
74	B1-b	0	0	0	0	0	0	0	0	0
75	B_Plasma_cell	0	4	0	0	0	2	0	0	0
76	Erythrocyte	0	19	6	4	0	20	11	3	2

### Sheet: %_of_virus+
Supplementary Table 5. Total and virus-positive cell number.
Proportion of SARS-CoV-2 RNA-positive cells at each timepoint.
cluster_num	cluster_name	Ctrl	2d-HD	5d-HD	7d-HD	14d-HD	2d-LD	5d-LD	7d-LD	14d-LD
1	Epi_ATI	0	0.226974	0.318182	0.0363636	0	0.184034	0.185185	0.181818	0
2	Epi_ATII	0	0.272189	0.176471	0.0378788	0	0.135417	0.144231	0.0245902	0
3	Epi_Ciliated	0	0.356522	0.166667	0.111111	0	0.244898	0.214286	0.0344828	0
4	Epi_Club	0	0.352941	0.153846	0	0	0.269231	0.0555556	0	0
5	Endo_CA	0	0.259344	0.154167	0	0	0.146736	0.0514286	0.0227273	0
6	Endo_LEC	0	0.216981	0.0689655	0	0	0.172956	0.0666667	0	0
7	Endo_VEC	0	0.312297	0.147959	0.0613497	0	0.188999	0.0912752	0.110429	0.00163132
8	Fib_AF	0	0.291585	0.147186	0.0294118	0	0.228804	0.151659	0.0454545	0.00340136
9	Fib-Col13a1	0	0.239766	0.0888889	0	0	0.181467	0.0652174	0.5	0
10	Fib_Mesothelial	0	0.25	0.5	0	0	0.210526	0.214286	0.0769231	0
11	Fib_Myofibroblast	0	0.232053	0.0646388	0.027027	0	0.115346	0.0338346	0.0454545	0
12	Fib_Pericyte	0	0.184211	0	0	0	0.0897436	0.0192308	NA	0
13	Fib_SMC	0	0.216216	0.190476	0	0	0.188755	0.0793651	0.0454545	0
14	AM-Trem2	0	1	NA	0	0	0.708333	1	0	0.00328228
15	AM-Fbp1	0	0.182927	0.0555556	0	0	0.344262	0.103448	NA	0.00127986
16	AM-Cd36	0	0.499399	0.272727	0	0	0.370803	0.125839	NA	0.000689655
17	AM-Gbp1	0	0.706667	0.623737	0.145251	0	0.440252	0.482051	0.239521	0
18	AM-Mcm6	0	0.665574	0.285714	0	0	0.462168	0.142857	NA	0
19	AM-Cd36-Mki67	0	0.666667	0.625	0.0952381	0	0.432849	0.205882	0.368421	0
20	AM-Fbp1-Mki67	0	0.151515	0.2	0	0	0.184211	0	0	0.00273598
21	IM-F13a1	0	0.445312	0.56	0	0	0.355422	0.222222	0.333333	0
22	Mac-Cd38	0	NA	0.442918	0.113806	0	0	0.449341	0.115168	0
23	Mac-Tppp3	0	NA	0.121661	0.0304527	0	0	0.0970164	0.0267281	0
24	Mono_ISGlo	0	NA	0	0	0	NA	0.030303	0	0.00223547
25	Mac-Lilra2-Irf7hi	0	0.390511	0.134658	0.0388802	0	0.210035	0.113971	0.0452962	0
26	Mac-Lilra2-Irf7lo	0	0.0555556	0.142857	0	0	0.0909091	0	NA	0.00165975
27	Mac-Slamf9-Spp1	NA	1	0.879819	0.347835	0	0.769231	0.795265	0.294477	0
28	Mac-Slamf9-Spp1-Mki67	NA	0.592593	0.531646	0.227368	0	0.4	0.616129	0.235294	0
29	Mac-S100a9	NA	0	0.251082	0.0573099	0	0.111111	0.190349	0.0837838	0
30	cDC1-Clec9a	0	0	0.131148	0.0449438	0	0.333333	0.144928	0.0754717	0
31	cDC2-Cd38	NA	1	0.211268	0.0542169	0	0	0.274809	0.08125	0
32	cDC2-Il1rl1	0	0.2	0.111111	0	0	0.5	0.117647	0	0
33	cDC2-Lilra5	NA	0.363636	0.0961538	0.0136752	0	0.266667	0.089172	0.0188934	0
34	cDC2-Mllt3	0	NA	NA	0	0	0	0	0	0
35	mDC-Il4i1-Ccl22	0	0.470588	0.5	NA	0	0.222222	0	NA	0.0103093
36	mDC-Il4i1-Ido1	0	0	0.222222	0.0853659	0	0	0.428571	0.080292	0
37	Megakaryocyte	0	0	0.172727	0.0769231	0	0	0.0378378	0.0769231	0
38	acNeu_lo	0	0.160115	0.0875	0.0230608	0	0.129173	0.112994	0.0179533	0
39	acNeu_med	0	0.164227	0	0	0	0.149763	0.277778	0	0
40	acNeu_hi	0	0.330588	0.111111	0.0697674	0	0.246332	0.188406	0.037037	0
41	acNeu-Il23a	0	0.196796	0.166667	0	0	0.164474	0.142857	0.333333	0
42	acNeu-Isg12-Cst7	NA	0.287879	0.345638	0.11859	0	0.536	0.367446	0.136273	0
43	maNeu-Cst7	0	0.181818	0.106879	0.0264201	0	0.181818	0.0605439	0.0364964	0
44	maNeu-Mmp9hi	0	0	0.0573858	0.0183655	0	0	0.0406905	0.0137898	0
45	maNeu-Mmp9lo	0	0.0588235	0.0832158	0.0203859	0	0.222222	0.0883165	0.0202177	0
46	immNeu-Mmp8lo	0	NA	0.101095	0.0451389	0	NA	0.10904	0.0241379	NA
47	immNeu-Mmp8hi	0	NA	0.0798151	0.026208	0	NA	0.0612606	0.0287356	0
48	immNeu-Mki67	NA	NA	0.12123	0.044843	0	NA	0.114682	0.0320513	NA
49	preNeu	0	NA	0.138741	0.0693069	0	NA	0.130212	0.0660377	0
50	preNeu-Mki67	0	NA	0.147929	0.0480349	NA	NA	0.144231	0.045283	0
51	Neu-Vcan	0	0	0.0681363	0.025641	0	0.190476	0.0545171	0	0
52	Neu-Vcan-Mki67	0	0.473684	0.143236	0.0441176	0	0.296296	0.107189	0.0297398	0
53	ILC2	0	0.251064	0.0266667	0	0	0.141732	0.0215054	0.0238095	0
54	CD4_T-Aars1	0	NA	0	0	0	NA	NA	0	0
55	CD4_T-Ccr4	0	0.289256	0.0454545	0.133333	0	0.183486	0.025641	0	0.000733138
56	CD4_T-Tnfrsf4	NA	0	0.0840708	0.0148402	0	0	0.135484	0.0196246	0
57	CD4_T_ISG	0	0.234375	0.0637255	0.0160256	0	0.166667	0.0909091	0.00389105	0
58	CD4_T-Znf683	0	0	0	0	0	0	0	0	0.00129702
59	Naïve_T	0	0.239962	0.0592105	0.0117302	0	0.133785	0.0371622	0.0238095	0
60	CD8_T-Cx3cr1	0	0.666667	NA	0	0	0	NA	0	0
61	CD8_T-Gzmc	NA	NA	0.0521739	0.0227273	0	NA	0.0786517	0.0168124	0
62	CD8_T-Ppt1	0	NA	0	0	0	NA	NA	0	0
63	CD8_T-Mki67	0	0.380952	0.0769231	0.0461538	0	0.346154	0.0734463	0.0316456	0
64	CD8_T-Prc1-Mki67	0	0	0.112299	0.0496575	0	0.454545	0.170569	0.0339196	0
65	NKT/NK-Gzmc	0	0.272727	0.0960452	0.027689	0	0.121951	0.0723982	0.0305132	0
66	NKT/NK-Klrc1	0	0.270073	0.0849057	0.0235294	0	0.15869	0.0437956	0.0319149	0
67	NKT/NK-Ncr3	0	0.2	0	0	0	0.25	0	0	0.00246305
68	NKT/NK-Mki67	0	0.404959	0.0756303	0.0486111	0	0.264706	0.165854	0.0480769	0
69	B_Activated	0	0	0	NA	0	0	0	NA	0
70	B_Activated-Cd24	0	0.571429	NA	NA	0	0	0	NA	0
71	B_Activated-Chl1	0	NA	NA	NA	0	0	NA	NA	NA
72	B_Activated-Jun	0	NA	NA	NA	0	0	NA	NA	0
73	B_ISG	0	0.276423	0	0	0	0.183333	0.0909091	0	0
74	B1-b	0	0	NA	NA	0	0	0	0	0
75	B_Plasma_cell	0	0.8	0	0	0	0.5	0	0	0
76	Erythrocyte	0	0.372549	0.0895522	0.0145985	0	0.273973	0.120879	0.0263158	0.00167926
		0	0	0	0	0	0	0	0	0

### Sheet: %_in_total_virus+
Supplementary Table 5. Total and virus-positive cell number.
Proportion in total SARS-CoV-2 RNA-positive cells at each timepoint.
cluster_num	cluster_name	Ctrl	2d-HD	5d-HD	7d-HD	14-HD	2d-LD	5d-LD	7d-LD	14d-LD
1	Epi_ATI	0	0.0154882	0.00396825	0.000678656	0	0.0349115	0.00468077	0.000638978	0
2	Epi_ATII	0	0.00516274	0.00283447	0.00169664	0	0.00414475	0.00280846	0.000958466	0
3	Epi_Ciliated	0	0.00460157	0.000755858	0.00101798	0	0.00382592	0.00224677	0.000319489	0
4	Epi_Club	0	0.0026936	0.000377929	0	0	0.00334768	0.000187231	0	0
5	Endo_CA	0	0.0381594	0.00699169	0	0	0.0361868	0.00168508	0.000319489	0
6	Endo_LEC	0	0.00516274	0.000377929	0	0	0.00876773	0.000561693	0	0
7	Endo_VEC	0	0.0538721	0.0164399	0.00678656	0	0.0854456	0.0127317	0.0057508	0.0322581
8	Fib_AF	0	0.0334456	0.00642479	0.00135731	0	0.067113	0.0119828	0.00159744	0.0322581
9	Fib-Col13a1	0	0.00460157	0.00151172	0	0	0.00749243	0.00168508	0.000319489	0
10	Fib_Mesothelial	0	0.000224467	0.000188964	0	0	0.000637653	0.000561693	0.000319489	0
11	Fib_Myofibroblast	0	0.0156004	0.0032124	0.000678656	0	0.0183325	0.00168508	0.000638978	0
12	Fib_Pericyte	0	0.000785634	0	0	0	0.00111589	0.000187231	0	0
13	Fib_SMC	0	0.0026936	0.00151172	0	0	0.00749243	0.000936154	0.000319489	0
14	AM-Trem2	0	0.000112233	0	0	0	0.00271003	0.000187231	0	0.0967742
15	AM-Fbp1	0	0.0016835	0.000188964	0	0	0.00334768	0.000561693	0	0.387097
16	AM-Cd36	0	0.419865	0.0130385	0	0	0.323928	0.0140423	0	0.0322581
17	AM-Gbp1	0	0.00594837	0.0466742	0.00882253	0	0.0111589	0.0351994	0.0127796	0
18	AM-Mcm6	0	0.0227834	0.00113379	0	0	0.0360274	0.000748923	0	0
19	AM-Cd36-Mki67	0	0.0518519	0.00566893	0.000678656	0	0.0760402	0.00262123	0.00223642	0
20	AM-Fbp1-Mki67	0	0.00112233	0.000188964	0	0	0.00223179	0	0	0.0645161
21	IM-F13a1	0	0.00639731	0.0026455	0	0	0.00940539	0.00187231	0.000958466	0
22	Mac-Cd38	0	0	0.195011	0.062097	0	0	0.242464	0.110863	0
23	Mac-Tppp3	0	0	0.110166	0.0125551	0	0	0.0943644	0.00926518	0
24	Mono_ISGlo	0	0	0	0	0	0	0.000187231	0	0.0967742
25	Mac-Lilra2-Irf7hi	0	0.024018	0.0230537	0.0084832	0	0.0286944	0.0348249	0.00830671	0
26	Mac-Lilra2-Irf7lo	0	0.000112233	0.000188964	0	0	0.000159413	0	0	0.0645161
27	Mac-Slamf9-Spp1	0	0.000224467	0.0733182	0.558873	0	0.00159413	0.106909	0.461661	0
28	Mac-Slamf9-Spp1-Mki67	0	0.00179574	0.015873	0.0366474	0	0.00159413	0.0357611	0.0345048	0
29	Mac-S100a9	0	0	0.0109599	0.0332542	0	0.000159413	0.0132934	0.0297125	0
30	cDC1-Clec9a	0	0	0.00151172	0.00135731	0	0.000318827	0.00187231	0.00255591	0
31	cDC2-Cd38	0	0.000224467	0.00283447	0.00305395	0	0	0.00674031	0.00830671	0
32	cDC2-Il1rl1	0	0.0003367	0.000188964	0	0	0.000637653	0.000374462	0	0
33	cDC2-Lilra5	0	0.000448934	0.00188964	0.00271463	0	0.000637653	0.00262123	0.00447284	0
34	cDC2-Mllt3	0	0	0	0	0	0	0	0	0
35	mDC-Il4i1-Ccl22	0	0.000897868	0.000188964	0	0	0.000318827	0	0	0.0322581
36	mDC-Il4i1-Ido1	0	0	0.000755858	0.0023753	0	0	0.00112339	0.00351438	0
37	Megakaryocyte	0	0	0.00359033	0.00101798	0	0	0.00131062	0.000319489	0
38	acNeu_lo	0	0.018743	0.00132275	0.00373261	0	0.0141878	0.00374462	0.00319489	0
39	acNeu_med	0	0.0402918	0	0	0	0.0755619	0.000936154	0	0
40	acNeu_hi	0	0.135129	0.000944822	0.00203597	0	0.0508529	0.002434	0.000638978	0
41	acNeu-Il23a	0	0.00965208	0.000188964	0	0	0.00398533	0.000187231	0.000319489	0
42	acNeu-Isg12-Cst7	0	0.00213244	0.05839	0.125551	0	0.0106807	0.070586	0.173802	0
43	maNeu-Cst7	0	0.000448934	0.0684051	0.00678656	0	0.000318827	0.0220932	0.00638978	0
44	maNeu-Mmp9hi	0	0	0.0102041	0.0203597	0	0	0.0123572	0.0185304	0
45	maNeu-Mmp9lo	0	0.0003367	0.0111489	0.0190024	0	0.000318827	0.0179742	0.0166134	0
46	immNeu-Mmp8lo	0	0	0.0296674	0.00441127	0	0	0.021906	0.00223642	0
47	immNeu-Mmp8hi	0	0	0.0489418	0.0108585	0	0	0.0323909	0.0127796	0
48	immNeu-Mki67	0	0	0.0387377	0.00678656	0	0	0.0293952	0.00479233	0
49	preNeu	0	0	0.0491308	0.0023753	0	0	0.0333271	0.00223642	0
50	preNeu-Mki67	0	0	0.042517	0.00373261	0	0	0.0393185	0.00383387	0
51	Neu-Vcan	0	0	0.00642479	0.000339328	0	0.000637653	0.00655308	0	0
52	Neu-Vcan-Mki67	0	0.0010101	0.0510204	0.00305395	0	0.00127531	0.0312676	0.00255591	0
53	ILC2	0	0.00662177	0.000377929	0	0	0.00573888	0.000374462	0.000319489	0
54	CD4_T-Aars1	0	0	0	0	0	0	0	0	0
55	CD4_T-Ccr4	0	0.00392817	0.000188964	0.000678656	0	0.00318827	0.000187231	0	0.0322581
56	CD4_T-Tnfrsf4	0	0	0.00359033	0.00441127	0	0	0.00393185	0.00734824	0
57	CD4_T_ISG	0	0.0016835	0.00245654	0.00169664	0	0.00255061	0.00355739	0.000319489	0
58	CD4_T-Znf683	0	0	0	0	0	0	0	0	0.0322581
59	Naïve_T	0	0.0281706	0.00340136	0.00135731	0	0.0251873	0.00205954	0.00127796	0
60	CD8_T-Cx3cr1	0	0.000224467	0	0	0	0	0	0	0
61	CD8_T-Gzmc	0	0	0.00113379	0.00712589	0	0	0.00131062	0.00798722	0
62	CD8_T-Ppt1	0	0	0	0	0	0	0	0	0
63	CD8_T-Mki67	0	0.000897868	0.00245654	0.00610791	0	0.00143472	0.002434	0.00479233	0
64	CD8_T-Prc1-Mki67	0	0	0.00793651	0.00984052	0	0.000797067	0.00954877	0.0086262	0
65	NKT/NK-Gzmc	0	0.0013468	0.0032124	0.00882253	0	0.000797067	0.00299569	0.0140575	0
66	NKT/NK-Klrc1	0	0.0166105	0.00170068	0.000678656	0	0.010043	0.00112339	0.000958466	0
67	NKT/NK-Ncr3	0	0.000112233	0	0	0	0.00047824	0	0	0.0322581
68	NKT/NK-Mki67	0	0.00549944	0.00170068	0.00475059	0	0.0071736	0.00636585	0.00479233	0
69	B_Activated	0	0	0	0	0	0	0	0	0
70	B_Activated-Cd24	0	0.000448934	0	0	0	0	0	0	0
71	B_Activated-Chl1	0	0	0	0	0	0	0	0	0
72	B_Activated-Jun	0	0	0	0	0	0	0	0	0
73	B_ISG	0	0.00381594	0	0	0	0.00350709	0.000561693	0	0
74	B1-b	0	0	0	0	0	0	0	0	0
75	B_Plasma_cell	0	0.000448934	0	0	0	0.000318827	0	0	0
76	Erythrocyte	0	0.00213244	0.00113379	0.00135731	0	0.00318827	0.00205954	0.000958466	0.0645161
