## Supplementary Table 7 for "Spatiotemporal landscape of SARS-CoV-2 pulmonary infection reveals *Slamf9*^+^*Spp1*^+^ macrophages promoting viral clearance and inflammation resolution"

### Sheet: LR_genes
Supplementary Table 7. Paired ligand-receptor genes used in Extended Data Fig.6g.
Ligand	Receptor		Ligand_gene_symbol	Receptor_gene_symbol
Ccl1	Ccr1		LOC101838592	LOC101834765
Ccl1	Ccr8		LOC101838592	Ccr8
Ccl11	Ccr2		LOC101839133	Ccr2
Ccl11	Cxcr3		LOC101839133	Cxcr3
Ccl11	Ccr5		LOC101839133	LOC101833790
Ccl11	Ccr3		LOC101839133	Ccr3
Ccl16	Ccr1		Ccl16	LOC101834765
Ccl17	Ackr1		Ccl17	Ackr1
Ccl17	Ccr4		Ccl17	Ccr4
Ccl17	Ccr8		Ccl17	Ccr8
Ccl19	Ccr7		Ccl19	Ccr7
Ccl19	Ackr4		Ccl19	Ackr4
Ccl2	Ccr1		LOC101839392	LOC101834765
Ccl2	Ackr1		LOC101839392	Ackr1
Ccl2	Ccr10		LOC101839392	Ccr10
Ccl2	Ccr2		LOC101839392	Ccr2
Ccl2	Ccr4		LOC101839392	Ccr4
Ccl2	Ccr5		LOC101839392	LOC101833790
Ccl20	Ccr6		Ccl20	Ccr6
Ccl22	Ccr4		Ccl22	Ccr4
Ccl24	Ccr2		Ccl24	Ccr2
Ccl24	Ccr3		Ccl24	Ccr3
Ccl25	Ccr9		Ccl25	Ccr9
Ccl25	Ccr10		Ccl25	Ccr10
Ccl26	Ccr3		Ccl26	Ccr3
Ccl27	Ccr10		Ccl27	Ccr10
Ccl28	Ccr10		Ccl28	Ccr10
Ccl3	Ccr1		Ccl3	LOC101834765
Ccl3	Ccr4		Ccl3	Ccr4
Ccl3	Ccr5		Ccl3	LOC101833790
Ccl4	Ccr1		LOC101831947	LOC101834765
Ccl4	Ccr5		LOC101831947	LOC101833790
Ccl4	Ccr8		LOC101831947	Ccr8
Ccl5	Ccr1		Ccl5	LOC101834765
Ccl5	Ackr1		Ccl5	Ackr1
Ccl5	Sdc1		Ccl5	Sdc1
Ccl5	Sdc4		Ccl5	Sdc4
Ccl5	Ccr4		Ccl5	Ccr4
Ccl5	Cxcr3		Ccl5	Cxcr3
Ccl5	Ccr5		Ccl5	LOC101833790
Ccl5	Ccr3		Ccl5	Ccr3
Ccl7	Ccr1		LOC101839663	LOC101834765
Ccl7	Ackr1		LOC101839663	Ackr1
Ccl7	Ccr10		LOC101839663	Ccr10
Ccl7	Ccr2		LOC101839663	Ccr2
Ccl7	Cxcr3		LOC101839663	Cxcr3
Ccl7	Ccr5		LOC101839663	LOC101833790
Ccl7	Ccr3		LOC101839663	Ccr3
Ccl8	Ccr1		LOC101824449	LOC101834765
Ccl8	Ackr1		LOC101824449	Ackr1
Ccl8	Ccr2		LOC101824449	Ccr2
Ccl8	Ccr5		LOC101824449	LOC101833790
Cxcl10	Sdc4		Cxcl10	Sdc4
Cxcl10	Cxcr3		Cxcl10	Cxcr3
Cxcl11	Cxcr3		Cxcl11	Cxcr3
Cxcl11	Ackr3		Cxcl11	Ackr3
Cxcl12	Cd4		Cxcl12	Cd4
Cxcl12	Sdc4		Cxcl12	Sdc4
Cxcl12	Ccr4		Cxcl12	Ccr4
Cxcl12	Cxcr3		Cxcl12	Cxcr3
Cxcl12	Cxcr4		Cxcl12	Cxcr4
Cxcl12	Itgb1		Cxcl12	Itgb1
Cxcl12	Ackr3		Cxcl12	Ackr3
Cxcl13	Cxcr5		Cxcl13	Cxcr5
Cxcl13	Oprd1		Cxcl13	Oprd1
Cxcl13	Ccr10		Cxcl13	Ccr10
Cxcl13	Cxcr3		Cxcl13	Cxcr3
Cxcl16	Cxcr6		Cxcl16	Cxcr6
Cxcl5	Cxcr1		Cxcl5	LOC101823543
Cxcl5	Cxcr2		Cxcl5	Cxcr2
Cxcl9	Cxcr3		Cxcl9	Cxcr3
Il10	Il10ra		Il10	Il10ra
Il10	Il10rb		Il10	Il10rb
