## Supplementary Table 8 for "Spatiotemporal landscape of SARS-CoV-2 pulmonary infection reveals *Slamf9*^+^*Spp1*^+^ macrophages promoting viral clearance and inflammation resolution"

### Sheet: Sheet1
Supplementary Table 8. Lists of genes used to calculate neutrophil maturation and functional scores in Extended Data Fig.7c.
Cell Proliferation	Azurophilic granules	Specific granules	Gelatinase granules	Neutrophil maturation
Mki67	Hexa	Lyz	Mmp25	Sell
Ranbp1	Prss57	Lcn2	Mmp8	Fcer1g
Spc24	LOC101822759	Ltf	Mmp9	Cxcr2
Anp32b	LOC101843355	LOC101829350	Itgam	Cxcr4
Ccne2	Elane	Ceacam1	Slc11a1	Mme
Cdc20	Mpo	Olfm4	Cfp	Cd37
Smc2	Ctsc	Hp	Adam8	Fcgr1a
LOC101826908	Hexb	Stom
Cks2
Top2a
Esco2
Cks1b
Cenpf
Cdkn3
Tuba1c
Kif22
Stmn1
Smc4
