## Supplementary Table 1 for "Spatiotemporal landscape of SARS-CoV-2 pulmonary infection reveals *Slamf9*^+^*Spp1*^+^ macrophages promoting viral clearance and inflammation resolution"

### Sheet: Histopathological_scorings
Supplementary Table 1. Histopathological scorings of all hamster lungs used for scRNA-seq and Stereo-seq.
Group	Timepoint	Stereo-seq			scRNA-seq
Ctrl	d0	0	0	0	0	0
HD	d2	2	2	1	1	1
	d5	2	1	2	2	2
	d7	2	3	3	2	3
	d14	2	2	2	3	2
LD	d2	1	2	0	1	1
	d5	1	1	2	1	1
	d7	2	2	2	1	2
	d14	2	2	1	1	2
0	No pathological changes
1	Mild pathological changes
2	Moderate pathological changes
3	Severe pathological changes
