## Supplementary Table 2 for "Spatiotemporal landscape of SARS-CoV-2 pulmonary infection reveals *Slamf9*^+^*Spp1*^+^ macrophages promoting viral clearance and inflammation resolution"

### Sheet: spatial_clustermarkers
Supplementary Table 2. Clustermarkers of 15 spatial regions.
Calculated byFindAllMarkers function in Seurat (slot = "data",logfc.threshold = 0.25,min.pct = 0.25)
p_val	avg_log2FC	pct.1	pct.2	p_val_adj	cluster	gene
0	0.430727	0.594	0.528	0	0	Mfge8
0	0.348029	0.993	0.994	0	0	Sftpc
0	0.316249	0.974	0.968	0	0	LOC101838492
0	0.29448	0.923	0.926	0	0	Sftpb
1.47979e-287	0.41259	0.474	0.407	4.54813e-283	0	Ager
7.2468e-203	0.429186	0.335	0.276	2.2273e-198	0	Cldn18
8.93242e-169	0.38512	0.403	0.354	2.74538e-164	0	Slc34a2
9.20178e-168	0.259667	0.628	0.604	2.82817e-163	0	Mfap4
5.82475e-148	0.411219	0.32	0.273	1.79024e-143	0	Gprc5a
4.75973e-134	0.338012	0.37	0.325	1.4629e-129	0	LOC110339371
7.67103e-123	0.352811	0.417	0.379	2.35769e-118	0	Gpx3
9.38835e-119	0.345166	0.499	0.474	2.88551e-114	0	Sftpd
4.97862e-111	0.283304	0.313	0.269	1.53018e-106	0	LOC101832386
7.76052e-97	0.308995	0.352	0.317	2.3852e-92	0	Tns1
7.21588e-88	0.261792	0.452	0.426	2.2178e-83	0	Epas1
1.08998e-86	0.258058	0.496	0.473	3.35005e-82	0	Gsn
8.72439e-86	0.376572	0.282	0.248	2.68144e-81	0	Ca.in1
3.09773e-77	0.291496	0.296	0.262	9.52088e-73	0	Emp2
1.90685e-62	0.27846	0.386	0.362	5.86071e-58	0	Sfta2
6.58016e-51	0.274707	0.362	0.343	2.02241e-46	0	Macf1
2.83143e-49	0.261359	0.315	0.291	8.70241e-45	0	Ca.1
9.98689e-40	0.265776	0.35	0.333	3.06947e-35	0	LOC101837498
1.5202e-35	0.274844	0.336	0.322	4.67234e-31	0	LOC101837628
0	3.84957	0.967	0.013	0	1	Ccl21
7.79787e-138	0.411358	0.784	0.687	2.39668e-133	1	LOC121139262
8.11705e-122	0.37972	0.774	0.687	2.49477e-117	1	LOC121139263
3.97703e-96	0.315238	0.701	0.604	1.22234e-91	1	Mfap4
1.61178e-85	0.415448	0.352	0.256	4.95382e-81	1	LOC121141276
2.77727e-85	0.440011	0.4	0.305	8.53595e-81	1	ORF10
5.65342e-82	0.369056	0.354	0.26	1.73758e-77	1	N
3.37736e-81	0.293717	0.784	0.709	1.03803e-76	1	LOC101822668
7.15768e-74	0.306439	0.594	0.497	2.19991e-69	1	LOC101826966
1.46914e-66	0.300538	0.646	0.56	4.51542e-62	1	LOC101838117
1.16476e-60	0.278313	0.446	0.357	3.57989e-56	1	LOC101834902
5.20761e-60	0.323393	0.434	0.35	1.60056e-55	1	C4a
1.36572e-55	0.291206	0.36	0.278	4.19753e-51	1	Apoe
7.09846e-55	0.308249	0.327	0.251	2.18171e-50	1	Igfbp7
4.64706e-52	0.338979	0.312	0.239	1.42827e-47	1	LOC101840863
1.46938e-45	0.298966	0.268	0.204	4.51613e-41	1	Serping1
1.84885e-43	0.28284	0.257	0.195	5.68245e-39	1	Ca.in2
3.20172e-28	0.257082	0.274	0.224	9.84047e-24	1	LOC106021992
6.13879e-26	0.413164	0.271	0.226	1.88676e-21	1	Cfb
0	2.32762	0.327	0.059	0	2	Myl9
4.98794e-133	0.288297	0.508	0.471	1.53304e-128	2	Gsn
2.38933e-83	0.345024	0.359	0.328	7.34362e-79	2	Csrp1
3.91279e-81	0.253289	0.471	0.44	1.20259e-76	2	Aldh2
9.49272e-76	0.285917	0.281	0.248	2.91759e-71	2	Ca.in1
0	3.33613	0.965	0.78	0	3	Scgb1a1
0	3.19337	0.742	0.195	0	3	Scgb3a2
0	3.10703	0.431	0.102	0	3	LOC101824891
0	3.03844	0.56	0.062	0	3	Cblif
0	2.63256	0.47	0.06	0	3	LOC101826941
0	2.22538	0.385	0.102	0	3	LOC101828182
0	2.13786	0.396	0.035	0	3	CUNH16orf89
0	2.0849	0.484	0.088	0	3	LOC106021464
0	2.06319	0.307	0.016	0	3	LOC110340543
0	1.86397	0.309	0.099	0	3	LOC101826588
0	1.74041	0.25	0.017	0	3	Dynlrb2
0	1.71035	0.486	0.19	0	3	Cfd
0	1.69874	0.426	0.111	0	3	Hp
0	1.66568	0.604	0.257	0	3	LOC101832386
0	1.47786	0.719	0.43	0	3	Aldh2
0	1.45651	0.372	0.107	0	3	LOC106021050
0	1.43134	0.745	0.431	0	3	Wfdc2
0	1.34239	0.726	0.432	0	3	LOC101822890
0	1.15136	0.255	0.053	0	3	Tspan1
0	1.12635	0.315	0.095	0	3	LOC101843868
0	1.11811	0.469	0.19	0	3	Tubb4b
0	1.11092	0.302	0.092	0	3	Tppp3
0	0.853711	0.486	0.245	0	3	Prdx6
0	0.82755	0.411	0.187	0	3	LOC121140417
0	0.812357	0.572	0.34	0	3	Mettl7a
0	0.767701	0.279	0.105	0	3	Sod1
0	0.725009	0.272	0.116	0	3	LOC101843888
0	0.609513	0.271	0.151	0	3	LOC121139264
0	0.589983	0.299	0.136	0	3	Hsp90aa1
0	0.563662	0.435	0.258	0	3	LOC101839373
0	0.548829	0.464	0.275	0	3	Atox1
0	0.451089	0.298	0.168	0	3	LOC121142880
0	0.449666	0.375	0.216	0	3	Calm1
0	0.431619	0.626	0.456	0	3	Rpl35
0	0.411999	0.499	0.329	0	3	Atp5f1e
0	0.368734	0.316	0.186	0	3	Sdc4
0	0.36547	0.312	0.18	0	3	Atp1a1
0	0.361803	0.258	0.135	0	3	LOC101824480
0	0.361321	0.295	0.16	0	3	Rexo4
0	0.356288	0.483	0.323	0	3	LOC110339371
0	0.331125	0.412	0.26	0	3	Chchd2
4.04407e-305	0.359654	0.31	0.184	1.24295e-300	3	LOC101830904
2.5634e-302	0.321519	0.917	0.86	7.8786e-298	3	LOC121143353
3.15081e-286	0.371567	0.511	0.357	9.68401e-282	3	Sfta2
1.61618e-278	0.351239	0.29	0.173	4.96732e-274	3	Romo1
5.66159e-270	0.32631	0.304	0.184	1.74009e-265	3	Spint2
9.17042e-260	0.321216	0.321	0.2	2.81853e-255	3	Fmo2
1.5015e-231	0.315181	0.546	0.399	4.61487e-227	3	Hspa8
1.22104e-222	0.266065	0.507	0.361	3.75285e-218	3	Hsp90ab1
1.20008e-217	0.280116	0.798	0.654	3.68845e-213	3	CYTB
2.14648e-212	0.253074	0.378	0.252	6.5972e-208	3	LOC101840410
3.66876e-208	0.639139	0.334	0.236	1.12759e-203	3	LOC101840863
3.69765e-197	0.265343	0.369	0.249	1.13647e-192	3	Ndufa4
2.56392e-193	0.256169	0.442	0.313	7.8802e-189	3	LOC101826184
4.70368e-192	0.522774	0.318	0.222	1.44568e-187	3	Cfb
1.68988e-173	0.298843	0.373	0.262	5.19384e-169	3	C3
0	1.69864	0.569	0.211	0	4	LOC121144051
0	1.64511	0.615	0.25	0	4	LOC101833678
0	1.5814	0.565	0.234	0	4	LOC121141276
0	1.45072	0.959	0.762	0	4	LOC121141272
0	1.31428	0.979	0.843	0	4	LOC121144049
0	0.285645	0.997	0.994	0	4	Sftpc
1.19889e-287	0.371086	0.629	0.529	3.68479e-283	4	Mfge8
1.317e-268	0.416701	0.508	0.409	4.0478e-264	4	Ager
9.54011e-193	0.404044	0.361	0.277	2.93215e-188	4	Cldn18
2.99208e-153	0.384155	0.346	0.274	9.19615e-149	4	Gprc5a
1.8814e-121	0.339141	0.326	0.262	5.78248e-117	4	Emp2
1.18303e-120	0.307384	0.422	0.355	3.63604e-116	4	Slc34a2
3.03219e-86	0.282687	0.344	0.29	9.31945e-82	4	Ca.1
2.2765e-81	0.256466	0.433	0.38	6.99683e-77	4	Gpx3
2.35935e-70	0.273288	0.253	0.207	7.25145e-66	4	Tspan8
2.97503e-66	0.297008	0.294	0.249	9.14374e-62	4	Ca.in1
6.44402e-60	0.253567	0.371	0.328	1.98057e-55	4	Sptbn1
6.90261e-48	0.250835	0.263	0.226	2.12152e-43	4	Ehd2
0	3.49689	0.955	0.043	0	5	LOC106021008
5.29849e-307	0.491397	0.88	0.773	1.62849e-302	5	LOC121141272
6.9418e-202	0.333139	0.929	0.851	2.13356e-197	5	LOC121144049
1.92241e-168	0.251786	0.976	0.968	5.90854e-164	5	LOC101838492
4.85688e-19	0.279516	0.284	0.252	1.49276e-14	5	Ca.in1
3.21154e-15	0.258663	0.306	0.278	9.87068e-11	5	Gprc5a
0	2.69104	0.547	0.097	0	6	LOC101840468
0	2.52465	0.377	0.039	0	6	Jchain
0	2.35473	0.258	0.033	0	6	LOC106020983
0	0.621141	0.372	0.272	0	6	Apoe
0	0.365243	0.872	0.768	0	6	LOC121141272
0	0.255713	0.917	0.847	0	6	LOC121144049
1.99779e-285	0.407351	0.5	0.408	6.14021e-281	6	Ager
5.20776e-204	0.381051	0.329	0.252	1.6006e-199	6	LOC121141276
1.11905e-200	0.395976	0.354	0.277	3.4394e-196	6	Cldn18
6.23656e-124	0.35185	0.332	0.274	1.91681e-119	6	Gprc5a
4.71471e-53	0.254247	0.303	0.268	1.44907e-48	6	Col4a1
0	3.63367	0.815	0.265	0	7	ORF10
0	3.46815	0.782	0.219	0	7	N
0	2.8371	0.567	0.089	0	7	ORF1a
0	2.60177	0.343	0.013	0	7	ORF7a
0	2.58586	0.428	0.049	0	7	ORF1ab
0	2.5222	0.357	0.033	0	7	S
0	0.875452	0.889	0.673	0	7	LOC121139262
0	0.803813	0.897	0.671	0	7	LOC121139263
0	0.752279	0.426	0.233	0	7	Mx1
0	0.737392	0.303	0.178	0	7	Mpo
0	0.656626	0.37	0.213	0	7	LOC106021992
0	0.653193	0.416	0.245	0	7	LOC101838193
0	0.643918	0.391	0.229	0	7	LOC101840863
0	0.642741	0.395	0.24	0	7	LOC106021809
0	0.631877	0.322	0.207	0	7	Elane
0	0.624707	0.489	0.4	0	7	LOC121138220
0	0.621512	0.703	0.551	0	7	LOC101838117
0	0.547321	0.828	0.701	0	7	LOC101822668
0	0.545358	0.349	0.203	0	7	Isg15
0	0.543954	0.352	0.239	0	7	Serpinb1
0	0.538146	0.25	0.147	0	7	LOC101837226
0	0.534324	0.262	0.156	0	7	Ly6e
0	0.521734	0.308	0.204	0	7	Srgn
0	0.504039	0.459	0.315	0	7	ND1
0	0.491972	0.289	0.179	0	7	Bst2
0	0.488639	0.415	0.268	0	7	Ifi35
0	0.471619	0.633	0.462	0	7	LOC101832695
0	0.458476	0.387	0.26	0	7	Rnf213
0	0.439958	0.488	0.34	0	7	C4a
0	0.410049	0.373	0.254	0	7	Wars1
0	0.389772	0.491	0.36	0	7	Adgrf5
0	0.339689	0.722	0.578	0	7	B2m
0	0.320923	0.687	0.574	0	7	COX1
0	0.284007	0.819	0.604	0	7	LOC101828213
3.25731e-303	0.455984	0.261	0.17	1.00113e-298	7	COX2
1.33613e-289	0.417891	0.299	0.203	4.10659e-285	7	Stat1
1.11929e-286	0.32723	0.619	0.505	3.44014e-282	7	ATP6
1.47921e-242	0.327494	0.599	0.491	4.54635e-238	7	LOC101826966
2.13693e-239	0.295546	0.538	0.428	6.56786e-235	7	Kdm7a
1.29391e-216	0.383707	0.377	0.284	3.97683e-212	7	Sod2
5.06205e-210	0.302366	0.451	0.35	1.55582e-205	7	S100a11
7.33671e-203	0.306397	0.279	0.197	2.25494e-198	7	Lgals3bp
3.03364e-201	0.372574	0.368	0.279	9.32389e-197	7	LOC121134510
1.14746e-180	0.271569	0.502	0.408	3.52672e-176	7	ND4
3.4125e-169	0.418231	0.27	0.2	1.04883e-164	7	Anxa1
1.39674e-145	0.263198	0.254	0.186	4.29288e-141	7	Gpihbp1
3.33852e-145	0.259517	0.435	0.352	1.02609e-140	7	LOC101834902
2.84766e-141	0.250853	0.318	0.243	8.75229e-137	7	Eng
5.71248e-137	0.261089	0.25	0.185	1.75573e-132	7	Bmpr2
1.25634e-135	0.268472	0.347	0.275	3.86135e-131	7	Rpl24
4.26083e-130	0.274021	0.303	0.234	1.30957e-125	7	Selenop
2.58348e-128	0.266597	0.274	0.209	7.94034e-124	7	LOC121140481
2.86583e-126	0.291022	0.263	0.2	8.80814e-122	7	LOC121141924
1.09791e-122	0.272196	0.335	0.266	3.37443e-118	7	LOC121143579
1.01003e-102	0.326962	0.283	0.227	3.10432e-98	7	LOC121137539
0	1.70758	0.603	0.225	0	8	LOC101838467
0	1.61327	0.527	0.202	0	8	LOC101824449
0	1.55728	0.672	0.295	0	8	LOC101833293
0	1.46885	0.794	0.281	0	8	LOC121138220
0	1.46866	0.823	0.425	0	8	S100a9
0	1.45647	0.389	0.125	0	8	LOC101829350
0	1.40215	0.459	0.156	0	8	LOC121137539
0	1.40098	0.876	0.536	0	8	LOC101828213
0	1.30361	0.287	0.091	0	8	Ltf
0	1.23507	0.316	0.116	0	8	Plac8
0	1.08254	0.432	0.193	0	8	LOC106021809
0	1.06775	0.339	0.138	0	8	Mpo
0	1.03485	0.291	0.143	0	8	LOC101828737
0	1.02495	0.358	0.169	0	8	Elane
0	0.994683	0.372	0.18	0	8	Cfb
0	0.957114	0.397	0.198	0	8	Serpinb1
0	0.941654	0.349	0.168	0	8	Srgn
0	0.87099	0.369	0.209	0	8	Mx1
0	0.86622	0.326	0.177	0	8	Isg15
0	0.833391	0.413	0.251	0	8	Sod2
0	0.758612	0.489	0.328	0	8	Lyz
0	0.683782	0.296	0.177	0	8	LOC101842929
0	0.657906	0.323	0.198	0	8	Arhgdib
0	0.656327	0.473	0.321	0	8	S100a11
0	0.655709	0.392	0.251	0	8	LOC121134510
0	0.644275	0.284	0.18	0	8	Anxa1
0	0.64224	0.262	0.152	0	8	Coro1a
0	0.635525	0.283	0.177	0	8	Lgals3bp
0	0.62464	0.468	0.338	0	8	LOC101834868
0	0.620705	0.524	0.363	0	8	LOC121144327
0	0.583813	0.401	0.286	0	8	Ctsh
0	0.573561	0.251	0.156	0	8	Cotl1
0	0.570716	0.544	0.392	0	8	LOC121142391
0	0.56916	0.351	0.235	0	8	Wars1
0	0.568786	0.334	0.221	0	8	Arpc1b
0	0.568747	0.322	0.207	0	8	LOC121141373
0	0.56777	0.473	0.35	0	8	LOC121144350
0	0.554201	0.364	0.252	0	8	Ifi35
0	0.549815	0.292	0.194	0	8	LOC101840844
0	0.545225	0.25	0.165	0	8	Ctsc
0	0.524567	0.27	0.177	0	8	Fcer1g
0	0.519492	0.533	0.398	0	8	Rps9
0	0.517665	0.733	0.602	0	8	Rplp0
0	0.516483	0.364	0.255	0	8	Gpx1
0	0.515264	0.267	0.184	0	8	Aprt
0	0.511999	0.289	0.191	0	8	Sh3bgrl3
0	0.50497	0.531	0.405	0	8	Pfn1
0	0.503163	0.828	0.693	0	8	LOC101823249
0	0.489151	0.449	0.324	0	8	Rps2
0	0.488726	0.617	0.483	0	8	Rps18
0	0.473328	0.337	0.248	0	8	Rnf213
0	0.45987	0.678	0.555	0	8	LOC101831377
0	0.456766	0.566	0.444	0	8	Calr
0	0.453577	0.285	0.205	0	8	LOC106021992
0	0.452639	0.392	0.292	0	8	Rpl4
0	0.451265	0.498	0.392	0	8	Rpl10
0	0.446934	0.885	0.793	0	8	LOC121141094
0	0.445934	0.803	0.684	0	8	Rps20
0	0.443921	0.875	0.783	0	8	Actb
0	0.435264	0.25	0.175	0	8	Pkm
0	0.434562	0.332	0.246	0	8	Rps25
0	0.433591	0.305	0.22	0	8	LOC101840863
0	0.432821	0.407	0.314	0	8	LOC101824003
0	0.428048	0.919	0.825	0	8	Tmsb4x
0	0.426807	0.292	0.211	0	8	Eif4a1
0	0.424278	0.749	0.63	0	8	LOC110339719
0	0.424022	0.431	0.334	0	8	Rpl23a
0	0.42349	0.561	0.45	0	8	Rps10
0	0.419111	0.678	0.56	0	8	B2m
0	0.414339	0.33	0.254	0	8	Lgals3
0	0.412976	0.407	0.314	0	8	LOC121142882
0	0.412715	0.623	0.508	0	8	Rps24
0	0.411783	0.259	0.193	0	8	LOC121143458
0	0.410709	0.484	0.391	0	8	LOC121142811
0	0.409913	0.297	0.218	0	8	Laptm5
0	0.409329	0.275	0.203	0	8	Hspa5
0	0.407777	0.471	0.377	0	8	LOC121138818
0	0.402261	0.315	0.239	0	8	LOC101838193
0	0.401455	0.278	0.208	0	8	Anxa2
0	0.39572	0.271	0.195	0	8	Tubb
0	0.389085	0.291	0.224	0	8	LOC101825069
0	0.383781	0.298	0.229	0	8	LOC101825466
0	0.373856	0.486	0.395	0	8	Rpl11
0	0.369223	0.349	0.27	0	8	LOC101838491
0	0.366407	0.282	0.21	0	8	Cfl1
0	0.360906	0.443	0.358	0	8	LOC101834602
0	0.358562	0.31	0.238	0	8	Rdh5
0	0.358123	0.639	0.531	0	8	Uba52
0	0.356187	0.378	0.312	0	8	LOC101840088
0	0.355846	0.302	0.233	0	8	Tkt
0	0.348437	0.316	0.247	0	8	Ppib
0	0.341644	0.488	0.399	0	8	Rps3
0	0.340773	0.378	0.302	0	8	LOC121139499
0	0.340159	0.595	0.503	0	8	Vim
0	0.335139	0.558	0.469	0	8	Rps4x
0	0.332052	0.63	0.537	0	8	Fau
0	0.326764	0.44	0.36	0	8	Ptma
0	0.325236	0.516	0.433	0	8	Rps14
0	0.323803	0.593	0.534	0	8	Hormad2
0	0.320973	0.392	0.313	0	8	Rpl12
0	0.320727	0.371	0.3	0	8	Rps6
0	0.316825	0.431	0.348	0	8	Rpl17
0	0.313061	0.439	0.354	0	8	Rps23
0	0.311249	0.281	0.219	0	8	Tpm3
0	0.303925	0.579	0.485	0	8	Rps5
0	0.297759	0.472	0.374	0	8	Rpsa
0	0.296253	0.515	0.436	0	8	Rpl39
0	0.294345	0.355	0.289	0	8	Rpl7a
0	0.292766	0.316	0.252	0	8	Rpl27
0	0.292702	0.436	0.364	0	8	Rps13
0	0.282901	0.537	0.447	0	8	Rps12
0	0.272179	0.657	0.582	0	8	Rps8
0	0.267333	0.817	0.739	0	8	Cd74
0	0.266545	0.428	0.358	0	8	Rpl10a
0	0.264077	0.766	0.692	0	8	Eef1a1
0	0.262785	0.729	0.65	0	8	LOC121134231
0	0.2548	0.805	0.651	0	8	LOC121139263
0	0.251538	0.616	0.532	0	8	Actg1
0	0.250238	0.619	0.536	0	8	Rps15
1.17714e-305	0.256999	0.526	0.465	3.61795e-301	8	Srgap2
2.46575e-303	0.282244	0.412	0.348	7.57848e-299	8	LOC121137898
1.63657e-294	0.344517	0.253	0.196	5.03e-290	8	Stat1
1.06258e-280	0.28907	0.32	0.26	3.26584e-276	8	Rpl22
2.19512e-263	0.303517	0.257	0.202	6.7467e-259	8	Sec61g
4.94599e-260	0.284731	0.318	0.26	1.52015e-255	8	Rpl19
3.95654e-253	0.29645	0.292	0.238	1.21604e-248	8	LOC101828355
2.46752e-223	0.250133	0.283	0.23	7.58393e-219	8	LOC101840367
2.30976e-216	0.277427	0.367	0.316	7.09904e-212	8	LOC121139105
3.87126e-214	0.297728	0.271	0.222	1.18983e-209	8	LOC121142757
2.05862e-207	0.25901	0.254	0.206	6.32717e-203	8	Rpl6
1.50744e-205	0.290004	0.314	0.267	4.63311e-201	8	Timmdc1
8.52136e-195	0.255914	0.321	0.272	2.61904e-190	8	Stk39
0	2.57879	0.447	0.026	0	9	Hsph1
2.0678e-262	0.253697	0.996	0.994	6.35539e-258	9	Sftpc
3.76457e-116	0.278048	0.625	0.533	1.15704e-111	9	Mfge8
4.7598e-110	0.327889	0.417	0.328	1.46292e-105	9	LOC110339371
1.56608e-101	0.275906	0.504	0.412	4.81334e-97	9	Ager
6.70448e-80	0.281179	0.356	0.28	2.06062e-75	9	Cldn18
4.04781e-74	0.295799	0.347	0.276	1.24409e-69	9	Gprc5a
1.29541e-69	0.258687	0.418	0.346	3.98145e-65	9	Hopx
3.62584e-62	0.285789	0.266	0.208	1.1144e-57	9	Tspan8
0	3.81858	0.957	0.009	0	10	Ltb
0	3.83128	0.997	0.003	0	11	Abhd8
3.96329e-95	0.374728	0.421	0.304	1.21812e-90	11	ORF10
1.94332e-83	0.353734	0.364	0.26	5.97279e-79	11	N
1.99727e-68	0.26994	0.779	0.688	6.1386e-64	11	LOC121139262
3.78975e-66	0.253344	0.489	0.381	1.16478e-61	11	Gpx3
4.01725e-53	0.314133	0.337	0.256	1.2347e-48	11	LOC121141276
1.44309e-23	0.329888	0.259	0.214	4.43534e-19	11	Elane
0	3.83086	0.996	0.005	0	12	Si.a1
0	3.84134	0.979	0.006	0	13	Mp.17l2
1.44717e-48	0.275978	0.361	0.279	4.44787e-44	13	Apoe
2.53939e-40	0.292182	0.329	0.257	7.80481e-36	13	LOC121141276
0	3.82482	0.988	0.008	0	14	Antkmt
2.47029e-47	0.269117	0.511	0.414	7.59245e-43	14	Ager
8.38265e-40	0.288284	0.282	0.209	2.57641e-35	14	Tspan8
8.84045e-39	0.271669	0.36	0.279	2.71711e-34	14	Apoe
1.55171e-37	0.254605	0.411	0.33	4.76917e-33	14	LOC110339371
8.32613e-37	0.293575	0.332	0.257	2.55904e-32	14	LOC121141276
1.69032e-33	0.273598	0.321	0.252	5.1952e-29	14	Igfbp7
