## Supplementary Table 3 for "Spatiotemporal landscape of SARS-CoV-2 pulmonary infection reveals *Slamf9*^+^*Spp1*^+^ macrophages promoting viral clearance and inflammation resolution"

### Sheet: spatial_cell_type_marker
Supplementary Table 3. Genes used to plot cells or calculate distance on spatial transcriptomic sections of multiple cell types.
Cell type	Selected marker genes
B	Cd19	Cd79a	Cd79b	LOC106021008
Plasma cell	LOC106020983	Jchain	LOC101840468	Mzb1
T/NKT	Cd3d	Cd3e	Cd3g	LOC101841750
Neutrophil	S100a9	LOC101828213	Mmp9	Mmp8
AM	Mrc1	Marco	Bhlhe41	Abcg1
Mono/Mac	Slamf9	Vcan	Fcgr4	Siglec1
DC	Itgax	Flt3	Clec9a
ILC2	Gata3	Il17rb	Gap43	Il1rl1
Megakaryocyte	Clec1b	Itga2b	LOC121140873	LOC101837507
Erythrocyte	LOC121141272	LOC121144049	Ca1	Ca2
ATI	Akap5	Clic5	Ager	Aqp5
ATII	Sftpc	LOC101835350	LOC101838117	LOC101834902
Ciliated	Rsph1	Ccdc153	Foxj1	Fam183a
Club	Scgb1a1	Scgb3a2	Cblif	LOC101824891
VEC	LOC101837498	Vegfc	Aplnr	Ackr1
CA	Serpina1	Apln	Prx	Ednrb
LEC	Ccl21	Mmrn1	Prox1	Ccl19
Fibroblast	Dcn	Col3a1	Col1a1	LOC101826966
Death signal	Bak1	Bax	Bcl2	Daxx	Foxo3
Naïve T	Tcf7	Lef1	Il7r
Activated neutrophils	Il1rn	Arg1	Nfkbiz	Clec4e
Mature neutrophils	LOC101834765	Cxcr2	Fcgr1a	Mgam
Isg12+Cst7+ neutrophils	LOC101827079	Otoa	Slc26a4	Ibsp
Slamf9+Spp1+ macrophages	Slamf9	Spp1	Il10	Siglec1
Fbp1+ AMs	Fbp1
